# Perinatal Fentanyl Exposure Drives Enduring Addiction Risk and Central Amygdala Gene Dysregulation

**DOI:** 10.1101/2025.05.20.655167

**Authors:** Courtney P. Wood, Yeji Shin, Maria G. Balaguer, Paola Campo, Selen Dirik, Bryan A. Montoya, Gregory M. R. Cook, Gabrielle M. Palermo, Parsa K. Naghshineh, Alex Morgan, Sara R. M. U. Rahman, Abraham A. Palmer, Francesca Telese, Giordano de Guglielmo

## Abstract

The use of fentanyl and other opioids during pregnancy is a pressing public health issue due to its association with Neonatal Opioid Withdrawal Syndrome (NOWS) and long-term neurobehavioral deficits. Human epidemiologic studies are confounded by both genetic and environmental factors that differ between exposed and unexposed children. We developed a novel rat model of perinatal fentanyl exposure to characterize NOWS symptoms and investigate enduring behavioral and molecular outcomes. Offspring born to fentanyl-exposed dams exhibited reduced survival, lower body weight, spontaneous withdrawal symptoms, and mechanical hypersensitivity. In adolescence, these rats displayed negative affect, while in adulthood, they showed increased fentanyl self-administration, heightened drug-seeking during reinstatement, and elevated corticosterone levels during withdrawal. To explore the molecular underpinnings of these physiological and behavioral outcomes, we conducted RNA-seq in the central amygdala of adult rats, revealing dysregulated pathways related to GPCR signaling, adaptive immune response and neurodevelopmental processes. These transcriptional changes provide insights into the mechanisms driving addiction vulnerability and stress-related behaviors following early fentanyl exposure. Our findings highlight the lasting impact of perinatal opioid exposure in an experimental system that avoids many of the confounds that plague studies in humans, underscoring the need for preclinical models to study NOWS and its long-term consequences. This model offers translational relevance for developing therapeutic strategies to mitigate NOWS and reduce neuropsychiatric risks associated with prenatal opioid exposure.
