## Supplementary Table 2 for "Perinatal Fentanyl Exposure Drives Enduring Addiction Risk and Central Amygdala Gene Dysregulation"

ID	Description	setSize	enrichmentScore	NES	pvalue	p.adjust	qvalue	rank	leading_edge	core_enrichment
REACTOME_GPCR_LIGAND_BINDING	GPCR_LIGAND_BINDING	286	-0.441207466503888	-1.69517694371525	4.51475302579333e-06	0.0277476720965258	0.025881415766811	1638	tags=33%, list=13%, signal=30%	Htr2b/Oprl1/Gper1/Wnt7b/Wnt2b/Cx3cr1/Avp/Cxcr4/Nmb/C3ar1/P2ry13/Cxcl16/Fzd3/P2ry1/Fzd1/Gng12/Adra1a/Adcyap1r1/Sstr2/Gnas/Ccr5/Pnoc/Hcrtr1/Hrh1/Htr7/Gnrh1/Ptch2/Hebp1/Adra2a/Galr1/Ihh/Cysltr2/Lpar4/Fzd2/Htr5a/Cd55/Gpr143/Hrh2/Prlhr/Bdkrb2/Cckar/Agt/F2r/Calcrl/Fzd5/Tacr3/Rrh/Ednrb/Lpar2/Wnt11/Npb/Tshb/Nmbr/Oxtr/Gng8/Adra1d/Ptger2/Vipr2/Gpr55/Gpha2/Npy2r/Oprm1/P2ry12/Pth2r/Shh/Hcrtr2/Wnt8b/Nmur2/Crh…
GOBP_NEGATIVE_REGULATION_OF_IMMUNE_SYSTEM_PROCESS	NEGATIVE_REGULATION_OF_IMMUNE_SYSTEM_PROCESS	399	-0.404996478305648	-1.60404624521952	1.25930969700029e-05	0.0346197022161011	0.0322912460425928	2578	tags=33%, list=20%, signal=27%	Ripor2/Cd86/RT1-M6-2/Il2/Trex1/Otud4/Parp14/Samhd1/Cbfb/Cd300lf/Lyplal1/Ascl2/Gpam/Cd200/Lrch1/Inpp5d/Tafa3/Cgas/Cuedc2/Sirt2/Myc/Yes1/Fer/Foxp3/Apod/Il4r/Trim21/Slc4a2/Dusp1/Vsir/Rab7b/Erfe/Atm/Id2/C5ar2/Irak3/Tsc22d3/Cd84/Tmem176b/Tspan6/Il33/Rassf5/Ubash3b/Parp3/Bmp4/Fn1/Gpr137b/Fadd/Axl/Sdc4/Il7r/Gper1/Cx3cr1/Dlg5/Serping1/Zbtb7b/Tnf/Milr1/Havcr2/Lrrc32/Zbtb46/Nckap1l/Tmem178a/Tlr6/Elf1/Tnfai…
GOBP_REGULATION_OF_TRANS_SYNAPTIC_SIGNALING	REGULATION_OF_TRANS_SYNAPTIC_SIGNALING	451	0.3373130398771	1.57508870887368	1.68986506098769e-05	0.0346197022161011	0.0322912460425928	1937	tags=27%, list=15%, signal=24%	Cnr1/Rgs4/Chrna5/Plg/Chrna3/Otof/Cacng5/Adora2a/Drd2/Chrnb4/Kmo/Ace/Gucy1a1/Rapsn/Ppp3ca/Grm8/Mef2c/Drd1/Prkcb/Htr2a/Car7/Baiap2/Gpr158/Cx3cl1/Ngf/Camk2b/Cyp46a1/Rasgrf2/Dlgap3/Ptgs2/Plk2/Mme/Prrt2/Itpka/Plcb1/Ppp3r1/Adgrb1/Camk2a/Gucy1b1/Kit/Camkv/Sv2c/Septin5/Edn1/Hras/Calb2/Dlg4/Slc8a2/Cplx2/Shisa8/Epha4/Ppp3cb/Grin2b/Sv2b/Prkcz/Slc24a2/Neto1/Dlgap2/Mctp2/Slc6a6/Grin1/Grm4/Nptn/Cux2/Sipa1l1/Ht…
REACTOME_VOLTAGE_GATED_POTASSIUM_CHANNELS	VOLTAGE_GATED_POTASSIUM_CHANNELS	42	0.645761431717894	2.15811312788189	3.59435733680119e-05	0.0371183521378192	0.0346218414617233	1396	tags=50%, list=11%, signal=45%	Kcnv2/Kcns1/Kcng2/Kcns2/Kcnh4/Kcnab1/Kcnh5/Kcna5/Kcnh3/Kcnd1/Kcnh7/Kcnh6/Kcnd2/Kcnb1/Kcnh8/Kcnv1/Kcna4/Kcnh1/Kcnq5/Kcng3/Kcnq2
GOBP_ANTERIOR_POSTERIOR_AXIS_SPECIFICATION	ANTERIOR_POSTERIOR_AXIS_SPECIFICATION	42	-0.66042225689491	-1.97866624627693	5.32686526440353e-05	0.0371183521378192	0.0346218414617233	1353	tags=33%, list=10%, signal=30%	Wls/Tifab/Tbx6/Fzd5/Epb41l5/Shh/Lefty1/Nrarp/Gpc3/Pld6/Cdx1/Tdrd6/Tbxt/Otx2
GOBP_AXIS_SPECIFICATION	AXIS_SPECIFICATION	77	-0.57944821565084	-1.9355843482618	4.03052363712328e-05	0.0371183521378192	0.0346218414617233	2062	tags=38%, list=16%, signal=32%	Ahi1/Smo/Bmpr1a/Basp1/Bmp4/Notch1/Arl13b/Cxxc4/Notch2/Wls/Sfrp1/Tifab/Tbx6/Fzd5/Epb41l5/Shh/Lefty1/Nrarp/Gpc3/Pld6/Mdfi/Pax6/Fgf10/Pkd1l1/Vax2/Cdx1/Tdrd6/Tbxt/Otx2
GOBP_POSITIVE_REGULATION_OF_PHOSPHATIDYLINOSITOL_3_KINASE_PROTEIN_KINASE_B_SIGNAL_TRANSDUCTION	POSITIVE_REGULATION_OF_PHOSPHATIDYLINOSITOL_3_KINASE_PROTEIN_KINASE_B_SIGNAL_TRANSDUCTION	160	-0.476120277365892	-1.73428196037349	6.50255963219967e-05	0.0371183521378192	0.0346218414617233	2490	tags=40%, list=19%, signal=33%	Pdgfrb/Plxnb1/Hbegf/Unc5b/Fer/Sema3e/Hip1/Itgb1/Myoc/Erfe/Ddr1/Pik3cg/Tgfbr1/Kdr/Grm2/Myorg/Prr5l/Stk3/Csf1r/Fn1/Irs1/Axl/Gper1/Sema4d/Fgfr3/Cx3cr1/Sesn2/Tnf/Nox4/Prr5/Ntrk1/Pdgfra/Igf1/Trem2/Tmem100/Irs2/Tcf7l2/Egf/P2rx4/Thbs1/Osm/Flt3/Agt/F2r/Mertk/Fgfr1/Hpse/Vav2/C1qtnf12/Il18/Igfbp5/P2ry12/Gfral/Musk/Ret/Fgf2/C1qtnf1/Thpo/Ins2/Angpt1/Cd28/Cd19/Ccl5/Calcr
GOBP_NEGATIVE_REGULATION_OF_CELL_ACTIVATION	NEGATIVE_REGULATION_OF_CELL_ACTIVATION	168	-0.466683595320529	-1.70279763060168	6.24656658325227e-05	0.0371183521378192	0.0346218414617233	2881	tags=41%, list=22%, signal=32%	Rc3h1/Lyn/Ripor2/Cd86/Il2/Cbfb/Cd300lf/Ascl2/Cd200/Inpp5d/Tafa3/Fer/Foxp3/Il4r/Slc4a2/Vsir/Atm/Id2/Cd84/Rassf5/Ubash3b/Parp3/Bmp4/Fn1/Axl/Sdc4/Gper1/Dlg5/Zbtb7b/Apoe/Milr1/Havcr2/Lrrc32/Prkcd/Zbtb46/Pdgfra/Tnfaip8l2/Sfrp1/Foxj1/Trem2/Hfe/RT1-M3-1/Ptpn22/Bcl6/Ihh/Fgl2/Prkg1/Ptprc/Clnk/Hlx/Mertk/Tnfrsf13b/Btn2a2/Ldlr/Btk/Shh/Il2ra/Runx1/Nrarp/Tspan32/C1qtnf1/Lag3/Adamts18/Enpp3/Lgals3/RT1-Db1/Lilrb…
GOBP_EMBRYONIC_ORGAN_MORPHOGENESIS	EMBRYONIC_ORGAN_MORPHOGENESIS	221	-0.445973671947997	-1.67514944483536	3.22803123746713e-05	0.0371183521378192	0.0346218414617233	2169	tags=33%, list=17%, signal=28%	Mthfd1l/Pls1/Id2/Nphp3/Gja1/Ahi1/Smo/Gjb6/Phactr4/Tmie/Tgfbr1/Gli1/Bmp4/Ednra/Hyal1/Myo6/Notch1/Mfap2/Hpn/Ttc39c/Arl13b/Stra6/Pdzd7/Chd7/Fzd3/Notch2/Slitrk6/Clrn1/Pdgfra/Ephb2/Otx1/Zic1/Prrx1/Efna1/Whrn/Tifab/Vangl2/Ihh/Epha2/Tbx6/Fzd2/Efemp1/Fbn1/Hlx/Prox1/Fgfr1/Fzd5/Wnt11/Gbx2/Grhl3/Dscaml1/Th/Lrig3/Slc44a4/Itga8/Tecta/Shh/Hes1/Fbn2/Ush1c/Foxl2/Six4/Mdfi/Grhl2/Atp6v1b1/Pax6/Neurod1/Cdh23/Fgf10/…
GOBP_SENSORY_ORGAN_MORPHOGENESIS	SENSORY_ORGAN_MORPHOGENESIS	228	-0.441438920889904	-1.66615421505993	4.97773496481008e-05	0.0371183521378192	0.0346218414617233	2176	tags=32%, list=17%, signal=27%	Nectin1/Mfsd2a/Pls1/Ahi1/Gjb6/Sdk1/Phactr4/Tmie/Kdr/Bmp4/Ednra/Myo6/Fscn2/Notch1/Mfap2/Hpn/Ttc39c/Wnt2b/Col5a1/Stra6/Pdzd7/Chd7/Fzd3/Notch2/Slitrk6/Clrn1/Faslg/Ephb2/Otx1/Zic1/Prrx1/Whrn/Rorb/Crb1/Hcn1/Tifab/Dzank1/Mfrp/Ihh/Epha2/Fzd2/Col8a1/Dscam/Efemp1/Fbn1/Prox1/Fgfr1/Fzd5/Gbx2/Grhl3/Th/Lrig3/Slc44a4/Itga8/Gnat2/Tmem215/Tecta/Fbn2/Wnt9a/Fgf2/Ush1c/Foxl2/Six4/Atp6v1b1/Pax6/Cdh23/Fgf10/Cyp26b1/V…
GOBP_ADAPTIVE_IMMUNE_RESPONSE	ADAPTIVE_IMMUNE_RESPONSE	321	-0.40300508798421	-1.56553154168887	6.6433757487148e-05	0.0371183521378192	0.0346218414617233	2047	tags=27%, list=16%, signal=23%	Slc11a1/Cd84/Tap2/Il33/Fut7/RT1-DMb/Icoslg/Pik3cg/Rab27a/Tmem98/Parp3/Cracr2a/Relb/Ctsh/Notch1/Rif1/Fadd/Il6r/Erap1/Il7r/Cx3cr1/Klhl6/Serping1/Zbtb7b/Nectin2/Tnf/Prkcq/Orai1/Havcr2/Cd40/Prkcd/Lair1/Nckap1l/Btla/Siglec10/Ephb2/Rftn1/Tap1/C1qc/Svep1/Foxj1/Trem2/Hfe/C2/Fcer2/RT1-M3-1/Bach2/Bcl6/Rapgef4/Il18r1/Cd55/Exo1/Tnfrsf11a/Il12a/Lilrb3/Tnfrsf1b/Ptprc/Cd244/Hlx/Rnf125/Fzd5/Adcy7/Bcl3/Lig4/Tnfrs…
GOBP_LEUKOCYTE_PROLIFERATION	LEUKOCYTE_PROLIFERATION	261	-0.423007601269465	-1.6132764185391	9.49077914289116e-05	0.0448694835478531	0.0418516463256561	2200	tags=31%, list=17%, signal=26%	Zap70/Slc4a2/Vsir/Cadm1/Atm/Gja1/Rasal3/Slc11a1/Il33/Rassf5/RT1-DMb/Icoslg/Pik3cg/Msn/Bmp4/Alkbh5/Fkbp1b/Csf1r/Fadd/Vcam1/Sdc4/Il7r/Csf1/Dlg5/Zbtb7b/Hhex/Cd151/Nmb/Prkcq/Havcr2/Lrrc32/Cd40/Prkcd/Nckap1l/Ephb2/Cd276/Aif1/Igf1/Foxj1/Fosl2/Trem2/RT1-M3-1/Irs2/Ptpn22/Bcl6/Spta1/Ihh/Hells/Cd55/Tnfsf9/Bid/Il12a/Flt3/Tnfrsf1b/Ptprc/Tnfrsf13b/Nmbr/Cdkn1a/Btn2a2/Il18/Cd22/Tlr4/Btk/Shh/Hes1/Il2ra/Tspan32/C…
GOBP_REGULATION_OF_CELL_ACTIVATION	REGULATION_OF_CELL_ACTIVATION	495	-0.372115870182858	-1.48996942258523	9.11654249207861e-05	0.0448694835478531	0.0418516463256561	2638	tags=29%, list=20%, signal=24%	Junb/Ctsc/Zfp36l1/Icos/Ascl2/Gpam/Cd200/Il12rb1/Dock8/Inpp5d/Tafa3/Cgas/Pear1/Lgals1/Gli2/Shpk/Yes1/Fer/Foxp3/Il4r/Fancd2/Mfsd2b/Zap70/Slc4a2/Mlh1/Vsir/Cd83/Atm/Id2/Rasal3/Cd84/Il33/Rassf5/RT1-DMb/Icoslg/Sox12/Ubash3b/Flna/Parp3/Bmp4/Vav1/Rif1/Fundc2/Fn1/Rps6ka1/Calhm2/Gpr137b/Fadd/Axl/Vcam1/Sdc4/Il7r/Gper1/Dlg5/Zbtb7b/Apoe/Nectin2/Tnf/Milr1/Prkcq/Zfp36l2/Havcr2/Lrrc32/Cd40/Prkcd/Zbtb46/Nckap1l/T…
REACTOME_CLASS_A_1_RHODOPSIN_LIKE_RECEPTORS	CLASS_A_1_RHODOPSIN_LIKE_RECEPTORS	198	-0.447985405915829	-1.65901580508289	0.000103642330924725	0.0454989832759541	0.0424388070839136	1638	tags=35%, list=13%, signal=31%	Htr2b/Oprl1/Gper1/Cx3cr1/Avp/Cxcr4/Nmb/C3ar1/P2ry13/Cxcl16/P2ry1/Adra1a/Sstr2/Ccr5/Pnoc/Hcrtr1/Hrh1/Htr7/Gnrh1/Hebp1/Adra2a/Galr1/Cysltr2/Lpar4/Htr5a/Gpr143/Hrh2/Prlhr/Bdkrb2/Cckar/Agt/F2r/Tacr3/Rrh/Ednrb/Lpar2/Npb/Tshb/Nmbr/Oxtr/Adra1d/Ptger2/Gpr55/Gpha2/Npy2r/Oprm1/P2ry12/Hcrtr2/Nmur2/Ccrl2/P2ry6/Trhr/Opn4/Adra1b/Mc5r/Ptgfr/Ffar2/Ntsr1/Gpr18/Brs3/Drd3/Grp/Ackr4/Ptger3/Agtr2/Chrm5/Sstr5/Ccl5/Gal
